# Systems-level analyses dissociate genetic regulators of reactive oxygen species and energy production

**DOI:** 10.1101/2023.10.14.562276

**Authors:** Neal K. Bennett, Megan Lee, Adam L. Orr, Ken Nakamura

**Affiliations:** Gladstone Institute of Neurological Disease, Gladstone Institutes, San Francisco, CA, 94158, USA; Aligning Science Across Parkinson’s (ASAP) Collaborative Research Network, Chevy Chase, MD, 20815; Appel Alzheimer’s Disease Research Institute, Weill Cornell Medicine, New York, NY, USA; Feil Family Brain and Mind Research Institute, Weill Cornell Medicine, New York, NY, USA; Graduate Programs in Neuroscience and Biomedical Sciences, University of California San Francisco, San Francisco, California, USA; Department of Neurology, University of California, San Francisco, San Francisco, California, 94158, USA

## Abstract

Respiratory chain dysfunction can decrease ATP and increase reactive oxygen species (ROS) levels. Despite the importance of these metabolic parameters to a wide range of cellular functions and disease, we lack an integrated understanding of how they are differentially regulated. To address this question, we adapted a CRISPRi- and FACS-based platform to compare the effects of respiratory gene knockdown on ROS to their effects on ATP. Focusing on genes whose knockdown is known to decrease mitochondria-derived ATP, we showed that knockdown of genes in specific respiratory chain complexes (I, III and CoQ10 biosynthesis) increased ROS, whereas knockdown of other low ATP hits either had no impact (mitochondrial ribosomal proteins) or actually decreased ROS (complex IV). Moreover, although shifting metabolic conditions profoundly altered mitochondria-derived ATP levels, it had little impact on mitochondrial or cytosolic ROS. In addition, knockdown of a subset of complex I subunits—including NDUFA8, NDUFB4, and NDUFS8—decreased complex I activity, mitochondria-derived ATP and supercomplex level, but knockdown of these genes had differential effects on ROS. Conversely, we found an essential role for ether lipids in the dynamic regulation of mitochondrial ROS levels independent of ATP. Thus, our results identify specific metabolic regulators of cellular ATP and ROS balance that may help dissect the roles of these processes in disease and identify therapeutic strategies to independently target energy failure and oxidative stress.

**Significance:** Mitochondrial respiration generates both energy (ATP) and reactive oxygen species (ROS). Insufficient energy and increased ROS from respiratory chain dysfunction may be central to the pathophysiology of neurodegenerative diseases and aging. We established a screening platform using CRISPR and fluorescent-cell sorting to compare the impact of decreasing respiratory chain proteins on ROS and ATP levels. The results provide the first systems-level analysis of how ROS and ATP are differentially regulated, and identify genes and respiratory chain complexes that can manipulate each independently. These findings advance our understanding of the relative contributions of ATP and ROS to disease pathophysiology, and guide the development of therapies to preserve energy while minimizing ROS.
