## Supplementary material for "Systems-level analyses dissociate genetic regulators of reactive oxygen species and energy production": Table S1

### Sheet: Sheet1
		Targeting	Non-Targeting
MitoSOX rep1 vs rep2 (Fig 1B, top)	P-value (slope is non-zero)	<0.0001	0.8329
	P-value (slope is not 1)	0.0935	0.0003
	slope	0.9275	0.04461
	slope 95% CI	0.8426 to 1.012	-0.3947 to 0.4839
	R^2	0.6068	0.002693
DCFDA rep1 vs rep2 (Fig 1B, bottom)	P-value (slope is non-zero)	<0.0001	0.7811
	P-value (slope is not 1)	<0.0001	<0.0001
	slope	0.676	0.03889
	slope 95% CI	0.5922 to 0.7599	-0.2518 to 0.3295
	R^2	0.4658	0.004665
MitoSOX 10uM MitoQ (Fig 1C, top left)	P-value (slope is non-zero)	<0.0001	0.3365
	P-value (slope is not 1)	<0.0001	<0.0001
	slope	0.5093	-0.1451
	slope 95% CI	0.4594 to 0.5592	-0.4546 to 0.1644
	R^2	0.5741	0.05441
MitoSOX 1mM Trolox (Fig 1C, top right)	P-value (slope is non-zero)	0.9172	0.5338
	P-value (slope is not 1)	<0.0001	<0.0001
	slope	0.006179	0.08061
	slope 95% CI	-0.1106 to 0.1230	-0.1872 to 0.3484
	R^2	3.635e-05	0.02317
DCFDA 10uM MitoQ (Fig 1C, bottom left)	P-value (slope is non-zero)	<0.0001	0.6518
	P-value (slope is not 1)	<0.0001	0.0001
	slope	-0.2437	0.08496
	slope 95% CI	-0.3134 to -0.1740	-0.3053 to 0.4752
	R^2	0.1452	0.01226
DCFDA 1mM Trolox (Fig 1C, bottom right)	P-value (slope is non-zero)	0.2133	0.99
	P-value (slope is not 1)	<0.0001	0.0004
	slope	-0.04547	0.002869
	slope 95% CI	-0.1172 to 0.02628	-0.4739 to 0.4797
	R^2	0.005429	9.48e-06
MitoNeoD rep1 vs rep2 (Figure S1A)	P-value (slope is non-zero)	<0.0001	0.173
	P-value (slope is not 1)	<0.0001	0.0112
	slope	0.571	0.3333
	slope 95% CI	0.4800 to 0.6619	-0.1611 to 0.8278
	R^2	0.3489	0.1064
MitoSOX 100 nM Decyl-TPP (Figure S1B)	P-value (slope is non-zero)	<0.0001	0.5415
	P-value (slope is not 1)	<0.0001	0.5415
	slope	0.7423	-0.1019
	slope 95% CI	0.6545 to 0.8300	-0.4469 to 0.2431
	R^2	0.4828	0.02233
MitoSOX 100 nM MitoQ (Figure S1C)	P-value (slope is non-zero)	<0.0001	0.03008
	P-value (slope is not 1)	<0.0001	0.0428
	slope	0.6531	0.3277
	slope 95% CI	0.5923 to 0.7139	-0.09534 to 0.09316
	R^2	0.6194	0.0628
